# An evolutionary distinct Nipah G glycosylation site provides stability for receptor engagement

**DOI:** 10.1101/2025.03.31.646399

**Authors:** Tia É. Hawkins, Valeria Calvaresi, Sean A. Burnap, Liang Wu, Weston B. Struwe

## Abstract

Nipah virus is a deadly paramyxovirus with 40-75% mortality and >750 cases since 1998. Currently there are no clinically approved vaccines or therapeutics to target infection. Nipah is an enveloped virus with two surface glycoproteins, the trimeric fusion (F) and tetrameric attachment glycoprotein (G). G is responsible for cellular attachment via binding to ephrin B2/B3. Glycosylation of Nipah G and its effects on receptor engagement has not previously been studied but is important as glycosylation impacts immunogenicity, receptor binding and structural conformations for other enveloped virus glycoproteins. Our phylogenetic and mass spectrometry analysis of site-specific N-glycans of the Nipah G Malaysia strain revealed how N-glycosylation has evolved since the appearance of the virus in 1998. We discovered that the N481 N-glycosite is not conserved and although the glycan does not directly contribute to receptor binding, the threonine/serine in the glycosylation sequon is critical for maintaining long-range stability of individual G subunits that facilitates ephrin B2 binding affinity. Together, these data reveal plasticity of N-glycosylation sites across Nipah species and the presence of hydrogen bonding networks that contribute to G stability and host engagement, which is valuable information for understanding virus attachment/entry mechanisms as well as the rationale design of structure-based vaccines.
