## Supporting File 3. HDX-MS reporting form (Mutants) for "An evolutionary distinct Nipah G glycosylation site provides stability for receptor engagement"

### Sheet: HDX Summary Table (Table S1)
TABLE S1
Data Set	NiVG WT	NiVG N481D	NiVG T483A
HDX reaction details	Phosphate Buffered Saline pDread = 7.4, 0.88 deuterium fraction	Phosphate Buffered Saline pDread = 7.4, 0.88 deuterium fraction	Phosphate Buffered Saline pDread = 7.4, 0.88 deuterium fraction
HDX time course (mins)	0.25, 2.5, 25, 250, 1440	0.25, 2.5, 25, 250, 1440	0.25, 2.5, 25, 250, 1440
HDX control samples	Maximally-labeled control	Maximally-labeled control	Maximally-labeled control
Back-exchange (mean / IQR)	45.20%/15.73%	45.20%/15.73%	45.35%/15.67%
# of Peptides	142	142	140+2
Sequence coverage	85%/4.42	85%/4.42	84%/4.47
Average peptide length / Redundancy	11.52	11.52	11.51
Replicates (biological or technical)	3 (technical)	3 (technical)	3 (technical)
Repeatability	0.0370266	0.0377115	0.0418429
Significant differences in HDX (delta HDX > X D)		0.405412	0.42272
