## Supporting File 4. HDX-MS reporting form (Ephrin B2 complex) for "An evolutionary distinct Nipah G glycosylation site provides stability for receptor engagement"

### Sheet: HDX Summary Table (Table S1)
Data Set	NiVG WT	NiVG WT + EB2
HDX reaction details	Phosphate Buffered Saline pDread = 7.4, 0.88 deuterium fraction	Phosphate Buffered Saline pDread = 7.4, ratio 1:1, 0.88 deuterium fraction
HDX time course (mins)	0.25, 2.5, 25, 250, 1440	0.25, 2.5, 25, 250, 1440
HDX control samples	N/A	N/A
Back-exchange (mean / IQR)	N/A	N/A
# of Peptides	139	139
Sequence coverage	0.85	0.85
Average peptide length / Redundancy	11.6/4.63	11.6/4.63
Replicates (biological or technical)	3 (technical)	3 (techincal)
Repeatability	0.0350698	0.0435841
Significant differences in HDX (delta HDX > X D)	0.421 (99% CI)
